# Dietary Restriction Impacts Peripheral Diurnal Rhythms Important for Longevity in *Drosophila*

**DOI:** 10.1101/2023.01.04.522718

**Authors:** Dae-Sung Hwangbo, Yong-Jae Kwon, Marta Iwanaszko, Shiju Sisobhan, Peng Jiang, Ladan Abbasi, Nicholas Wright, Sarayu Alli, Alan L. Hutchison, Aaron R. Dinner, Rosemary I Braun, Ravi Allada

**Affiliations:** Department of Neurobiology, Northwestern University, Evanston, IL 60208, USA; Biostatistics Division, Department of Preventive Medicine, Northwestern University, Chicago, IL 60611, USA; Michigan Neuroscience Institute, University of Michigan, Ann Arbor, MI 48109, USA; Center for Sleep & Circadian Biology, Department of Neurobiology, Northwestern University, Evanston, IL 60208, USA; James Franck Institute, Department of Chemistry, Institute for Biophysical Dynamics, University of Chicago, Chicago, IL 60637, USA; Department of Engineering Sciences and Applied Mathematics, Northwestern University, Evanston, IL 60208, USA; NSF-Simons Center for Quantitative Biology, Northwestern University, Evanston, IL 60208, USA; Department of Biology, University of Louisville, Louisville, KY 40292, USA

**Keywords:** Drosophila, Circadian Clock, Fat Body, Dietary Restriction, Aging, Proteasome, RNA-Seq

## Abstract

Circadian clocks may mediate lifespan extension by caloric or dietary restriction (DR). We find that the core clock transcription factor *Clock* is crucial for a robust longevity and fecundity response to DR in *Drosophila*. To identify clock-controlled mediators, we performed RNA-sequencing from abdominal fat bodies across the 24 h day after just 5 days under control or DR diets. In contrast to more chronic DR regimens, we did not detect significant changes in the rhythmic expression of core clock genes. Yet we discovered that DR induced de novo daily rhythmicity or increased expression of oscillating genes. Network analysis revealed that DR increased network connectivity in one module comprised of genes encoding proteasome subunits. Adult, fat body specific RNAi knockdown demonstrated that proteasome subunits contribute to DR-mediated lifespan extension. Thus, daily gene regulation links DR-mediated changes in rhythmic transcription to lifespan extension.
