## Supplementary File 1 for "Dietary Restriction Impacts Peripheral Diurnal Rhythms Important for Longevity in *Drosophila*"

### Sheet: Fig1-figure supplement 1 
	Detailed statistical analysis for Fig1-figure supplement 1
										Cox Proportional Hazards Analysis f
	Gene	Diet a	N b	mean LS c	% change d	χ² e	p value e			Gene (G) effect			Diet (D) effect			G x D effect
										χ²	p value		χ²	p value		χ²	p value
	Iso31	Control	118	63.2253	+29.8	136.063	<.0001		Iso31 vs ClkJrk	6.77099	0.0093		238.501	<.0001		19.1482	<.0001
		DR	144	82.0415
	per01	Control	199	63.034	+24.8	287.246	<.0001		per01 vs Iso31	52.6421	<.0001		352.798	<.0001		3.44285	0.0635
		DR	200	78.67
	ClkJrk	Control	202	69.4533	+11.3	117.031	<.0001		ClkJrk vs per01	26.4281	<.0001		350.939	<.0001		18.9042	<.0001
		DR	199	77.2842
	a Control: 15% Sucrose Yeast, DR: 5% Sucrose Yeast, See also methods.
	b number of flies
	c mean lifespan (LS) in days by Kaplan-Meier method using the JMP(14) statistical package.
	d % change in mean lifespan between two conditions.
	e p value and its associated χ² value by the log-rank test using the JMP(14) statistical package for the null hypothesis that two survival curves are identical.
	f Cox proportional hazards analysis using the JMP(14) statistical package for the probability of main (Gene (G) as a nominal variable and Diet (D) as a continuous variable)
	and interaction effects (G x D) by the likelihood ratio chi-square test.

### Sheet: Fig.1, figure supplement 2,4
	Detailed statistical analysis for Figures 1, Figure 1-figure supplement 2,4.
			Iso31				ClkJrk									Iso31 vs ClkJrk
	Whole Food Dilution	Diet a	N b	mean LS c	% change (to 15SY) d		N b	mean LS c	% change (to 15SY) d		% change (ClkJrk / Iso31) e	Log-Rank Test f				Cox Proportional Hazards Analysis g
												χ²	P			Gene (G) effect			Diet (D) effect			G x D effect
	trial 1 (Fig. 1)	1SY	200	40.3249	-21.2961		198	51.2562	-1.1233		27.1081	13.6111	0.0002			χ²	P		χ²	P		χ²	P
		5SY	178	68.7955	34.2713		178	59.0511	13.9136		-14.1643	24.5936	<.0001		from 5SY to 1SY	0.101098	0.7505		164.006	<.0001		30.3686	<.0001
		10SY	199	62.7403	22.4531		194	52.2835	0.858435		-16.6668	84.3068	<.0001
		15SY	204	51.2362	0		204	51.8385	0		1.17554	0.129	0.7195		from 5SY to 20SY	28.7157	<.0001		247.315	<.0001		20.1691	<.0001
		20SY	201	46.7363	-8.78266		194	46.7062	-9.90056		-0.0644039	0.1997	0.6549
			Iso31				ClkJrk									Iso31 vs ClkJrk
	Whole Food Dilution	Diet a	N b	mean LS c	% change (to 15SY) d		N b	mean LS c	% change (to 15SY) d		% change (ClkJrk / Iso31) e	Log-Rank Test f				Cox Proportional Hazards Analysis g
												χ²	P			Gene (G) effect			Diet (D) effect			G x D effect
	trial 2 (Fig.1-S2)	1SY	203	17.6256	-65.9917		204	30.5735	-26.3378		73.4608	49.4817	<.0001			χ²	P		χ²	P		χ²	P
		5SY	207	57.1874	10.342		199	41.7352	0.554632		-27.0203	80.4562	<.0001		from 5SY to 1SY	0.87729	0.3489		300.197	<.0001		88.9586	<.0001
		10SY	197	56.47	8.95781		210	38.2411	-7.86387		-32.2807	84.3068	<.0001
		15SY	197	51.8274	0		200	41.505	0		-19.9169	66.2828	<.0001		from 5SY to 20SY	228.945	<.0001		70.517	<.0001		17.2736	<.0001
		20SY	195	43.1949	-16.6562		209	37.686	-9.2013		-12.7536	12.9757	0.0003
			Iso31				ClkJrk									Iso31 vs ClkJrk
	Yeast (Brewer's) Dilution	Diet a	N b	mean LS c	% change (to 15 Y) d		N b	mean LS c	% change (to 15 Y) d		% change (ClkJrk / Iso31) e	Log-Rank Test f				Cox Proportional Hazards Analysis g
												χ²	P			Gene (G) effect			Diet (D) effect			G x D effect
	trial 3 (Fig.1-S4)	1 Y	182	19.72	-67.9558		178	22.29	-62.4051		13.0325	18.45	<.0001			χ²	P		χ²	P		χ²	P
		5 Y	182	69.34	12.6747		178	60.11	1.38303		-13.3112	146.81	<.0001		from 5 Y to 1 Y	35.2796	<.0001		830.562	<.0001		114.265	<.0001
		10 Y	182	64.9	5.45986		175	61.41	3.57565		-5.3775	43.75	<.0001
		15 Y	181	61.54	0		180	59.29	0		-3.65616	49.87	<.0001		from 5 Y to 20 Y	149.756	<.0001		214.094	<.0001		49.1203	<.0001
		20 Y	187	55.73	-9.44101		179	56.12	-5.3466		0.699803	10.47	0.0012
	a 1~20SY: 1%~20% Sucrose and Yeast. 1~20Y: 1~20% Yeast with 5% sucrose (fixed). See also methods.
	b number of flies.
	c mean lifespan (LS) in days by Kaplan-Meier method using the JMP(14) statistical package.
	d mean lifespan difference compared to 15SY (or 15Y) in the same genotype.
	e mean lifespan difference of ClkJrk compared to that of Iso31 in the same concentration of diet.
	f p value and its associated χ² value by the log-rank test using the JMP(14) statistical package for the null hypothesis that two survival curves (between Iso31 and ClkJrk in the same concentration of diet) are identical.
	g Cox proportional hazards analysis using the JMP(14) statistical package for the probability of main (Gene (G) as a nominal variable and Diet (D) as a continuous variable)
	and interaction effects (G x D) by the likelihood ratio chi-square test. Separate analysis was performed between normal DR response (from 5SY to 20SY or 5Y to 20Y) and
	malnutrition-like response (from 5SY to 1SY or 5Y to 1Y).

### Sheet: Fig1-figure supplement 5
	Detailed statistical analysis for Figure 1-figure supplement 5.
			Iso31				ClkJrk									Iso31 vs ClkJrk
		Diet a	N b	mean LS c	% change (to AL) d		N b	mean LS c	% change (to AL) d		% change (ClkJrk / Iso31) e	Log-Rank Test f				Cox Proportional Hazards Analysis g
												χ²	P			Gene (G) effect			Diet (D) effect			G x D effect
	trial 1 (Fig 1-S5)															χ²	P		χ²	P		χ²	P
		Mal	250	21.78	-38.8717		251	13.24	-41.5453		-39.2103	199.85	<.0001		from DR to Mal	487.433	<.0001		299.534	<.0001		72.5545	<.0001
		DR	252	48.59	36.3738		257	17.91	-20.9272		-63.1406	406.52	<.0001
		AL	254	35.63	0		260	22.65	0		-36.43	201.15	<.0001		from DR to AL	557.311	<.0001		16.4498	<.0001		122.103	<.0001
			Iso31				ClkJrk									Iso31 vs ClkJrk
		Diet a	N b	mean LS c	% change (to AL) d		N b	mean LS c	% change (to AL) d		% change (ClkJrk / Iso31) e	Log-Rank Test f				Cox Proportional Hazards Analysis g
												χ²	P			Gene (G) effect			Diet (D) effect			G x D effect
	trial 2 (Fig 1-S5)															χ²	P		χ²	P		χ²	P
		Mal	253	25.13	-0.86785		258	11.69	-36.329		-53.4819	226.37	<.0001		from DR to Mal	404.314	<.0001		49.969	<.0001		2.4113	0.1205
		DR	245	32.61	28.6391		255	16.12	-12.2004		-50.5673	362.9	<.0001
		AL	253	25.35	0		258	18.36	0		-27.574	104	<.0001		from DR to AL	366.234	<.0001		15.3721	<.0001		66.4149	<.0001
	a Mal: 0.01% yeast extract + 5% sucrose, DR: 0.5% yeast extract + 5% sucrose, AL: 5% yeast extract + 5% sucrose. See also methods.
	b number of flies.
	c mean lifespan (LS) in days by Kaplan-Meier method using the JMP(14) statistical package.
	d mean lifespan difference compared to AL diet in the same genotype.
	e mean lifespan difference of ClkJrk compared to that of Iso31 in the same concentration of diet.
	f p value and its associated χ² value by the log-rank test using the JMP(14) statistical package for the null hypothesis that two survival curves (between Iso31 and ClkJrk in the same concentration of diet) are identical.
	g Cox proportional hazards analysis using the JMP(14) statistical package for the probability of main (Gene (G) as a nominal variable and Diet (D) as a continuous variable)
	and interaction effects (G x D) by the likelihood ratio chi-square test. Separate analysis was performed between normal DR response (from DR to AL) and
	malnutrition-like response (from DR to Mal).

### Sheet: Fig5-figure supplement 1
		Detailed statistical analysis for Figure 5-figure supplement 1.
																			Cox Proportional Hazards Analysis h
		Genotype a	Diet b	RU486 c	N d	mean LS e	χ² f	p value f	% change g		Diet b	RU486 c	N d	mean LS e	χ² f	p value f	% change g		Gene (G) effect			Diet (D) effect			G x D effect
																			χ²	p value		χ²	p value		χ²	p value
		§ S106 > prosβ3RNAi	Control	-	144	43.3354	250.548	<.0001	-48.5488		Control	-	144	43.3354	75.1441	<.0001	26.3221		449.65	<.0001		94.9447	<.0001		6.28418	0.0122
			Control	+	153	22.2966					DR	-	104	54.7422
			DR	-	104	54.7422	220.315	<.0001	-48.0735		Control	+	153	22.2966	42.5909	<.0001	27.4889
			DR	+	148	28.4257					DR	+	148	28.4257
		S106 > prosα6RNAi	Control	-	145	38.4138	2.6638	0.1027	-7.33565		Control	-	145	38.4138	73.2389	<.0001	32.4261		8.84879	0.0029		110.915	<.0001		0.7315	0.3924
			Control	+	146	35.5959					DR	-	146	50.8699
			DR	-	146	50.8699	9.0769	0.0026	-3.91764		Control	+	146	35.5959	56.1963	<.0001	37.3108
			DR	+	153	48.877					DR	+	153	48.877
		S106 > prosα5RNAi	Control	-	180	41.8444	88.925	<.0001	-26.2926		Control	-	180	41.8444	243.312	<.0001	50.8964		185.805	<.0001		248.729	<.0001		2.97582	0.0845
			Control	+	185	30.8424					DR	-	182	63.1417
			DR	-	182	63.1417	148.554	<.0001	-32.0373		Control	+	185	30.8424	84.8129	<.0001	39.1357
			DR	+	173	42.9128					DR	+	173	42.9128
		§ S106 > rpn7RNAi	Control	-	152	44.8981	79.9679	<.0001	-29.8779		Control	-	152	44.8981	124.568	<.0001	40.2382		134.224	<.0001		117.199	<.0001		0.661918	0.4159
			Control	+	141	31.4835					DR	-	140	62.9643
			DR	-	140	62.9643	119.524	<.0001	-35.702		Control	+	141	31.4835	29.5004	<.0001	28.5905
			DR	+	133	40.4848					DR	+	133	40.4848
		S106 > prosβ1RNAi	Control	-	143	47.7203	5.2375	0.0221	-9.19923		Control	-	143	47.7203	139.768	<.0001	46.5957		22.8191	<.0001		186.08	<.0001		2.30863	0.1287
			Control	+	140	43.3304					DR	-	107	69.9559
			DR	-	107	69.9559	27.4282	<.0001	-13.9475		Control	+	140	43.3304	83.4351	<.0001	38.9297
			DR	+	131	60.1988					DR	+	131	60.1988
		S106 > prosβ5RNAi	Control	-	142	47.7324	4.153	0.0416	-8.61092		Control	-	142	47.7324	205.128	<.0001	53.6912		4.37959	0.0364		317.089	<.0001		0.420991	0.5164
			Control	+	135	43.6222					DR	-	124	73.3605
			DR	-	124	73.3605	1.2896	0.2561	-6.6912		Control	+	135	43.6222	164.576	<.0001	56.9196
			DR	+	143	68.4518					DR	+	143	68.4518
		S106 > rpn8RNAi	Control	-	169	43.6428	3.7054	0.0542	4.84799		Control	-	169	43.6428	98.4995	<.0001	31.5218		0.672921	0.412		99.6191	<.0001		12.7224	0.0004
			Control	+	175	45.7586					DR	-	122	57.8457
			DR	-	122	57.8457	11.8045	0.0006	-10.269		Control	+	175	45.7586	27.1918	<.0001	12.559
			DR	+	131	51.5054					DR	+	131	51.5054
		S106 > rpn13RNAi	Control	-	169	43.3934	0.2519	0.6157	-0.50722		Control	-	169	43.3934	237.566	<.0001	58.4411		0.707539	0.4003		474.086	<.0001		4.50623	0.0338
			Control	+	181	43.1733					DR	-	168	68.753
			DR	-	168	68.753	6.5593	0.0104	4.04855		Control	+	181	43.1733	313.933	<.0001	65.6962
			DR	+	163	71.5365					DR	+	163	71.5365
		S106 > rpt6RNAi	Control	-	141	58.3121	27.8482	<.0001	9.68513		Control	-	141	58.3121	181.28	<.0001	35.1738		41.5664	<.0001		246.672	<.0001		2.80823	0.0938
			Control	+	139	63.9597					DR	-	142	78.8227
			DR	-	142	78.8227	15.1511	<.0001	1.85581		Control	+	139	63.9597	116.534	<.0001	25.5251
			DR	+	157	80.2855					DR	+	157	80.2855
		S106 > prosα4RNAi	Control	-	141	42.8643	19.5033	<.0001	13.2117		Control	-	141	42.8643	201.026	<.0001	60.5851		10.6159	<.0001		310.673	<.0001		8.27672	0.004
			Control	+	146	48.5274					DR	-	145	68.8337
			DR	-	145	68.8337	0.0718	0.7888	2.27679		Control	+	146	48.5274	157.791	<.0001	45.0745
			DR	+	129	70.4009					DR	+	129	70.4009
		S106 > pros3αRNAi	Control	-	147	45.0884	26.4125	<.0001	10.9844		Control	-	147	45.0884	211.394	<.0001	52.7812		46.5229	<.0001		394.899	<.0001		0.0104548	0.9186
			Control	+	146	50.0411					DR	-	143	68.8866
			DR	-	143	68.8866	28.4872	<.0001	13.0394		Control	+	146	50.0411	252.871	<.0001	55.6101
			DR	+	145	77.869					DR	+	145	77.869
	a S106: BDSC #8151, prosβ3RNAi: #34868, prosα6RNAi: #53974, prosα5RNAi: #34786, rpn7RNAi: #34787, prosβ1RNAi: #34824, prosβ5RNAi:#34810, rpn8RNAi: #35411
		rpn13RNAi: #42785, rpt6RNAi: #34712, prosα4RNAi: #36063, pros3αRNAi: #55217
	b Control: 15% Sucrose Yeast, DR: 5% Sucrose Yeast. See also methods.
	c - : 1% EtOH, + : 200 uM RU486 / 1% EtOH. See also methods.
	d number of flies
	e mean lifespan (LS) in days by Kaplan-Meier method using the JMP(14) statistical package.
	f p value and its associated χ² value by the log-rank test using the JMP(14) statistical package for the null hypothesis that two survival curves are identical.
	g % change in mean lifespan between two groups.
	h Cox proportional hazards analysis using the JMP(14) statistical package for the probability of main (Gene (G) as a nominal variable and Diet (D) as a continuous variable)
	and interaction effects (G x D) by the likelihood ratio chi-square test.
	§ Also presented in Fig. S9. for comparison among independent trials.

### Sheet: Fig.5-figure supplement 2
	Detailed statistical analysis for Figure 5-figure supplement 2.
						Knockdown (Gene) effect								DR (Diet) effect				Cox Proportional Hazards Analysis h
	S106 > prosβ3RNAi a	Diet b	RU486 c	N d	mean LS e	χ² f	p value f	% change g		Diet b	RU486 c	N d	mean LS e	χ² f	p value f	% change g		Gene (G) effect			Diet (D) effect			G x D effect
																		χ²	p value		χ²	p value		χ²	p value
	trial 1 (Fig.5-S1,2)	Control	-	144	43.3354	250.548	<.0001	-48.5488		Control	-	144	43.3354	75.1441	<.0001	26.3221		449.65	<.0001		94.9447	<.0001		6.28418	0.0122
		Control	+	153	22.2966					DR	-	104	54.7422
		DR	-	104	54.7422	220.315	<.0001	-48.0735		Control	+	153	22.2966	42.5909	<.0001	27.4889
		DR	+	148	28.4257					DR	+	148	28.4257
	trial 2 (Fig.5-S2)	Control	-	269	42.8	231.494	<.0001	-25.4673		Control	-	269	42.8	281.498	<.0001	41.5888		547.983	<.0001		179.336	<.0001		92.7303	<.0001
		Control	+	248	31.9					DR	-	245	60.6
		DR	-	245	60.6	419.452	<.0001	-45.3795		Control	+	248	31.9	4.5605	0.0327	3.76176
		DR	+	252	33.1					DR	+	252	33.1
	trial 3 (Fig.5-S2)	Control	-	239	47.7238	87.4279	<.0001	-19.3985		Control	-	239	47.7238	380.746	<.0001	40.1672		160.684	<.0001		642.48	<.0001		0.517094	0.4721
		Control	+	247	38.4661					DR	-	245	66.8931
		DR	-	245	66.8931	130.043	<.0001	-11.0838		Control	+	247	38.4661	368.534	<.0001	54.6265
		DR	+	237	59.4788					DR	+	237	59.4788
	trial 4 (Fig.5-S2)	Control	-	285	41.9	90.4572	<.0001	-20.5251		Control	-	285	41.9	430.755	<.0001	50.8353		367.181	<.0001		194.688	<.0001		78.3789	<.0001
		Control	+	292	33.3					DR	-	290	63.2
		DR	-	290	63.2	347.395	<.0001	-43.3544		Control	+	292	33.3	8.0729	0.0045	7.50751
		DR	+	294	35.8					DR	+	294	35.8
	pooled (Fig. 5)	Control	-	937	43.9198	445.459	<.0001	-25.9532		Control	-	937	43.9198	1165.76	<.0001	43.3618		969.712	<.0001		936.239	<.0001		70.8517	<.0001
		Control	+	940	32.5212					DR	-	884	62.9642
		DR	-	884	62.9642	753.354	<.0001	-36.4823		Control	+	940	32.5212	157.772	<.0001	22.9764
		DR	+	931	39.9934					DR	+	931	39.9934
	S106 > rpn7RNAi a	Diet b	RU486 c	N d	mean LS e	χ² f	p value f	% change g		Diet b	RU486 c	N d	mean LS e	χ² f	p value f	% change g		Gene (G) effect			Diet (D) effect			G x D effect
																		χ²	p value		χ²	p value		χ²	p value
	trial 1 (Fig.5-S1,2)	Control	-	152	44.8981	79.9679	<.0001	-29.8779		Control	-	152	44.8981	124.568	<.0001	40.2382		134.224	<.0001		117.199	<.0001		0.661918	0.4159
		Control	+	141	31.4835					DR	-	140	62.9643
		DR	-	140	62.9643	119.524	<.0001	-35.702		Control	+	141	31.4835	29.5004	<.0001	28.5905
		DR	+	133	40.4848					DR	+	133	40.4848
	trial 2 (Fig.5-S2)	Control	-	243	49.6032	65.6861	<.0001	-15.392		Control	-	243	49.6032	427.758	<.0001	37.3932		121.458	<.0001		374.923	<.0001		6.78766	0.0092
		Control	+	252	41.9683					DR	-	248	68.1514
		DR	-	248	68.1514	91.0231	<.0001	-22.9508		Control	+	252	41.9683	97.9126	<.0001	25.1185
		DR	+	247	52.5101					DR	+	247	52.5101
	trial 3 (Fig.5-S2)	Control	-	210	46.2824	3.4301	0.064	-4.14499		Control	-	210	46.2824	296.557	<.0001	55.2955		27.5951	<.0001		354.212	<.0001		3.11924	0.0774
		Control	+	205	44.364					DR	-	209	71.8745
		DR	-	209	71.8745	33.6624	<.0001	-16.1872		Control	+	205	44.364	146.243	<.0001	35.7858
		DR	+	207	60.24					DR	+	207	60.24
	pooled (Fig. 5)	Control	-	605	47.357	87.0448	<.0001	-14.8597		Control	-	605	47.357	821.565	<.0001	45.2035		204.071	<.0001		826.841	<.0001		5.70619	0.0169
		Control	+	598	40.3199					DR	-	597	68.764
		DR	-	597	68.764	149.167	<.0001	-23.3206		Control	+	598	40.3199	244.216	<.0001	30.7736
		DR	+	587	52.7278					DR	+	587	52.7278
	a S106: Bloomington #8151, prosβ3RNAi: Bloomington #34868, rpn7RNAi: Bloomington #34787
	b Control: 15% Sucrose Yeast, DR: 5% Sucrose Yeast. See also methods.
	c - : 1% EtOH, + : 200 uM RU486 / 1% EtOH. See also methods.
	d number of flies
	e mean lifespan (LS) in days by Kaplan-Meier method using the JMP(14) statistical package.
	f p value and its associated χ² value by the log-rank test using the JMP(14) statistical package for the null hypothesis that two survival curves are identical.
	g % change in mean lifespan between two groups.
	h Cox proportional hazards analysis using the JMP(14) statistical package for the probability of main (Gene (G) as a nominal variable and Diet (D) as a continuous variable)
	and interaction effects (G x D) by the likelihood ratio chi-square test.

### Sheet: Fig.5-figure supplement 3
	Detailed statistical analysis for Figure 5-figure supplement 3.
						Knockdown (Gene) effect								DR (Diet) effect				Cox Proportional Hazards Analysis h
	TI-GS > prosβ3RNAi a	Diet b	RU486 c	N d	mean LS e	χ² f	p value f	% change g		Diet b	RU486 c	N d	mean LS e	χ² f	p value f	% change g		Gene (G) effect			Diet (D) effect			G x D effect
																		χ²	p value		χ²	p value		χ²	p value
	trial 1	Control	-	248	40.9	476.54	<.0001	-57.3105		Control	-	248	40.9	0	0.865	0.366748		992.842	<.0001		34.6193	<.0001		33.6067	<.0001
		Control	+	252	17.46					DR	-	248	41.05
		DR	-	248	41.05	493.93	<.0001	-50.4263		Control	+	252	17.46	110	<.0001	16.5521
		DR	+	251	20.35					DR	+	251	20.35
	trial 2	Control	-	247	47.01	472.75	<.0001	-60.0936		Control	-	247	47.01	44.51	<.0001	-6.72197		1158.52	<.0001		163.149	<.0001		47.9538	<.0001
		Control	+	252	18.76					DR	-	223	43.85
		DR	-	223	43.85	456.64	<.0001	-53.1357		Control	+	252	18.76	31.87	<.0001	9.54158
		DR	+	251	20.55					DR	+	251	20.55
	TI-GS > rpn7RNAi a	Diet b	RU486 c	N d	mean LS e	χ² f	p value f	% change g		Diet b	RU486 c	N d	mean LS e	χ² f	p value f	% change g		Gene (G) effect			Diet (D) effect			G x D effect
																		χ²	p value		χ²	p value		χ²	p value
	trial 1	Control	-	248	62.95	488.13	<.0001	-61.5409		Control	-	248	62.95	22.9	<.0001	8.40349		931.053	<.0001		2.32494	0.1273		49.3789	<.0001
		Control	+	242	24.21					DR	-	243	68.24
		DR	-	243	68.24	519.97	<.0001	-55.9496		Control	+	242	24.21	249.86	<.0001	24.1636
		DR	+	240	30.06					DR	+	240	30.06
	trial 2	Control	-	250	69.61	495.44	<.0001	-58.3537		Control	-	250	69.61	41.01	<.0001	5.2866		1023.87	<.0001		103.663	<.0001		2.24211	0.1343
		Control	+	245	28.99					DR	-	248	73.29
		DR	-	248	73.29	528.01	<.0001	-53.6499		Control	+	245	28.99	95.5	<.0001	17.1783
		DR	+	253	33.97					DR	+	253	33.97
	a TI-GS: a kind gift of Hua Bai (Iowa State Univ.), prosβ3RNAi: BDSC #34868, rpn7RNAi: BDSC #34787
	b Control: 15% Sucrose Yeast, DR: 5% Sucrose Yeast. See also methods.
	c - : 1% EtOH, + : 200 uM RU486 / 1% EtOH. See also methods.
	d number of flies
	e mean lifespan (LS) in days by Kaplan-Meier method using the JMP(14) statistical package.
	f p value and its associated χ² value by the log-rank test using the JMP(14) statistical package for the null hypothesis that two survival curves are identical.
	g % change in mean lifespan between two groups.
	h Cox proportional hazards analysis using the JMP(14) statistical package for the probability of main (Gene (G) as a nominal variable and Diet (D) as a continuous variable)
	and interaction effects (G x D) by the likelihood ratio chi-square test.
